# Synthetic metabolic pathways for ethylene glycol assimilation outperform natural counterparts

**DOI:** 10.1101/2024.09.05.611552

**Authors:** Michelle Feigis, Radhakrishnan Mahadevan

## Abstract

Biomanufacturing can play a pivotal role in the transition away from fossil fuel dependence for the production of chemicals and fuels. There is growing interest in alternative bioproduction feedstocks to conventional sugars that do not compete for land use with food production. Ethylene glycol, a C2 compound that can be recovered from plastic waste or derived from CO_2_ with increasing efficiency, is gaining attention as a carbon source for microbial processes. Here we review the natural and synthetic metabolic pathways currently available for ethylene glycol assimilation. The pathways are compared in terms of their maximum theoretical yields for biomass and value-added products, thermodynamic favourability, minimum enzyme costs, and orthogonality to central carbon metabolism. We find that synthetic pathways outperform their natural counterparts in terms of higher thermodynamic driving forces, reduced enzyme costs, and higher theoretical yields for the majority of bioproducts analyzed as well as for biomass. However, natural assimilation pathways are equally or even more orthogonal to growth-associated reactions than synthetic pathways. Given these tradeoffs, the optimal EG assimilation pathway may depend on product and process choice.
