## Supplementary Data 1 for "Synthetic metabolic pathways for ethylene glycol assimilation outperform natural counterparts"

### Sheet: Sheet1
EG Assimilation Pathway Kinetic Parameters
Pathway	Enzyme Abbreviation	Gene	Enzyme Name	EC Number	Source Organism	Catalyzed Reaction	Km (mM)	Kcat (1/s)	Kcat/Km	Reference(s)	Notes
All	FucO		propanediol oxidoreductase	1.1.1.77	Escherichia coli (I6L:L7V mutant)	EG + NAD <-> glycolaldehyde + NADH	7	--	--	Ferrous-activated Nicotinamide Adenine Dinucleotide-linked Dehydrogenase from a Mutant of Escherichia coli Capable of Growth on 1,2-Propanediol
All	GOX		alcohol dehydrogenase Gox0313	---	Gluconobacter oxydans	EG + NAD <-> glycolaldehyde + NADH	2.4	3.62	1.50833	Oxidation of ethylene glycol to glycolaldehyde using a highly selective alcohol dehydrogenase from Gluconobacter oxydans
Glycolate/BHAC	AldA	aldA	aldehyde dehydrogenase	1.2.1.21	Escherichia coli	glycolaldehyde + NAD <-> glycolate + NADH	0.027	52	1925.93	https://doi.org/10.1080/00021369.1978.10863310; https://doi.org/10.3389/fbioe.2019.00359
Glycolate/BHAC	GOX	glc	glycolate oxidase	1.1.99.14	Escherichia coli	glycolate + NAD <-> glyoxylate + NADH	0.04	1.93	48.25	https://doi.org/10.1016/0005-2728(72)90111-9; https://doi.org/10.1016/j.plaphy.2014.03.009
Glycolate	GCL	gcl	glyoxylate carboligase	4.1.1.47	Escherichia coli	2 glyoxylate + 2H+ <-> TSA + CO2	0.9	18.9	21	https://doi.org/10.1038/nchembio.62
Glycolate	TRSAR	garR	tartronate semialdehyde reductase	1.1.1.60	Escherichia coli	TSA + NADH <-> glycerate + NAD	0.05	243	4860	https://doi.org/10.1016/0076-6879(66)09056-6
Glycolate	GLYCK	garK	glycerate 2-kinase	2.7.1.165	Escherichia coli	(R)-Glycerate + ATP <=> D-glycerate-2-phosphate + ADP	0.051	2.5	49.0196	https://doi.org/10.1021/bi981124f
Glycolate	ENO	eno	enolase	4.2.1.11	Escherichia coli	D-glycerate-2-phosphate <=> phosphoenolpyruvate + H2O	0.1	52.7	527	The purification and characterization of Escherichia coli enolase; Enolase from Klebsiella pneumoniae and human muscle cells II. Kinetic parameters and sensitivity to fluoride and phosphate inhibitors
BHAC	aspC		aspartate-glyoxylate aminotransferase		Paracoccus denitrificans	glyoxylate + L-aspartate <-> glycine + oxaloacetate	0.43	?		Formation of glycine from glyoxylate in Micrococcus denitrificans (1966), Biochem. J., 99, 27P-28P
BHAC	BhcC		β-hyroxyaspartate aldolase		Paracoccus denitrificans	glycine + glyoxylate <-> β-hyroxyaspartate	0.4	91	227.5	Marine Proteobacteria metabolize glycolate via the β-hydroxyaspartate cycle
BHAC	BhcB		β-hyroxyaspartate dehydratase		Paracoccus denitrificans	β-hyroxyaspartate <-> iminosuccinate + H2O	0.2	35	175	Marine Proteobacteria metabolize glycolate via the β-hydroxyaspartate cycle
BHAC	BhcD		iminisuccinate reductase		Paracoccus denitrificans	iminosuccinate + NADH <-> L-aspartate + NAD	0.09	201	2233.33	Marine Proteobacteria metabolize glycolate via the β-hydroxyaspartate cycle
BHAC	PPCK	pck	phosphoenolpyruvate carboxykinase	4.1.1.49	Escherichia coli	oxaloacetate + ATP <=> ADP + CO2 + phosphenolpyruvate
Glycolate/BHAC	PYK	pyk	pyruvate kinase	2.7.1.40	Escherichia coli	Phosphoenolpyruvate + ADP <=> Pyruvate + ATP	0.045	232	5155.56	Proton donor in yeast pyruvate kinase: chemical and kinetic properties of the active site Thr 298 to Cys mutant
Glycolate/BHAC	PDH		pyruvate dehydrogenase	1.2.1.104	Escherichia coli	Pyruvuate + CoA <=> Acetyl-CoA + Formate	0.515	37.9	73.5922	https://pubmed.ncbi.nlm.nih.gov/17635929/
TaCo	GCS		glycolyl-CoA synthetase		Erythrobacter sp. NAP1 (EryACS1) Val379Ala	glycolate + ATP + CoA <-> glycolyl-CoA + AMP + Ppi	13	11.1	0.853846	https://www.nature.com/articles/s41929-020-00557-y#MOESM1	Note: Val379Ala
TaCo	PduP		aldehyde dehydrogenase		Rhodopseudomonas palustris	glycolaldehyde + NAD+ + CoA <-> glycolyl-CoA + NADH
TaCo	GCC		glycolyl-CoA carboxylase		synthetic	glycolyl-CoA + ATP + HCO3 <-> tartronyl-CoA + ADP	0.15	5.6	37.3333	https://www.nature.com/articles/s41929-020-00557-y#MOESM1
TaCo	TCR		tartronyl-CoA reductase		Chloroflexus aurantiacus	tartronyl-CoA + NADPH <-> D-glycerate + NADP	0.03	1.4	46.6667	https://www.nature.com/articles/s41929-020-00557-y#MOESM1																Characterization of Escherichia coli EutD: a phosphotransacetylase of the ethanolamine operon (2010), J. Microbiol., 48, 629-636.
SACA	ACPS		acetyl-phosphate synthase	---	Actinobacteria	glycolaldehyde + Pi <-> acetyl phosphate	50.86	0.16	0.00314589	https://www.nature.com/articles/s41467-019-09095-z#Sec2
GAPA-Ara5P	FsaA		arabinose 5-phosphate aldolase	4.1.2.-	Escherichia coli	glycolaldehyde + G3P <-> Ara5P	0.83	0.08	0.0963855	https://www.jbc.org/article/S0021-9258(19)34547-8/fulltext
GAPA-Ara5P	KdsD		D-arabinose 5-phosphate isomerase	5.3.1.13	Escherichia coli	Ara5P <-> Ribu5P	0.1	15.02	150.2	https://www.brenda-enzymes.org/enzyme.php?ecno=5.3.1.13#kcat/KM%20VALUE%20[1/mMs%3Csup%3E-1%3C/sup%3E]											https://pubs.acs.org/doi/pdf/10.1021/jm00372a003
GAPA-Ara5P	Rpe		D-ribulose 5-phosphate 3-epimerase	5.1.3.1	Escherichia coli	Ribu5P <-> Xylu5P	0.64	363.25	567.578	https://www.sciencedirect.com/science/article/pii/S1096717619301041?casa_token=JS2gX_gwOo4AAAAA:xtQ5Siiqbl1OklTT8NoaAmQbDXwxR0NQQoOkI_0yNhbeQbVOGzCrsxLRzf-_qZ7RkvXn2N1cMQ	Not measured in E. coli
GAPA-Ara5P	Xpk		xylulose 5-phosphate phosphoketolase	---	Clostridium acetobutylicum	Xylu5P + Pi <-> GA3P + AcP + H2O	1.09	136.85	125.55	https://www.brenda-enzymes.org/enzyme.php?ecno=4.1.2.9#kcat/KM%20VALUE%20[1/mMs%3Csup%3E-1%3C/sup%3E]	Not measured in E. coli
GAPA-All6P	DeoC		deoxyribose-phosphate aldolase	4.1.2.4	Escherichia coli	D-erythrose-4-phosphate + glycolaldehyde = D-allose-6-phosphate
GAPA-All6P	RpiB		allose-6-phosphate isomerase	5.3.1.-	Escherichia coli	D-allose-6-phosphate = D-allulose-6-phosphate	0.5	6.1	12.2	https://www.sciencedirect.com/science/article/pii/S0022283608008280?casa_token=Z1-7Ys1kfroAAAAA:9ILX-PMNK_Kx5U_LCMnprNy-l83MyBUWtccd1-CNhB_CJXPE7pkjdl0qsX2jGeccZEJpoM8cQQ
GAPA-All6P	AlsE		D-allulose-6-phophate 3-epimerase	5.1.3.-	Escherichia coli	D-allulose-6-phosphate = D-fructose-6-phosphate	1.6	46	28.75	https://pubs.acs.org/doi/full/10.1021/bi800821v
GAPA-All6P	FpK		fructose 6-phosphate phosphoketolase	4.1.2.22	B. adolescentis	D-fructose-6-phosphate + phosphate = acetyl phosphate + D-erythrose-4-phosphate + H2O	4.19	45.46	10.8496	Systematic design and in vitro validation of novel one-carbon assimilation pathways - ScienceDirect
SACA/GAPA	PTA		phosphotransacetylase	2.3.1.8	Escherichia coli	acetyl phosphate + Coenzyme_A <-> acetyl-CoA + phosphate	0.9	415	461.111	Functional dissection of Escherichia coli phosphotransacetylase structural domains and analysis of key compounds involved in activity regulation (2010), FEBS J., 277, 1957-1966.
